# Electrophysiological development and functional plasticity in dissociated human cerebral organoids across multiple cell lines

**DOI:** 10.1101/2025.03.24.644896

**Authors:** Adam Pavlinek, Lucia Dutan Polit, Roland Nagy, APEX consortium, Madeline A. Lancaster, Anthony C. Vernon, Deepak P. Srivastava

**Author notes:** Co-Senior authors (Anthony C. Vernon, Deepak P. Srivastava).

## Abstract

Microelectrode arrays (MEAs) are increasingly used to profile the development of synchronised activity in neural organoids, yet no organoid study has investigated the consistency of electrophysiological development across cell lines. Here, we used dissociated neural organoids derived from four cell lines on MEAs to characterise functional synapse development using multiple parameters across time. The dissociated organoids had increasing functional connectivity and network activity over time across all cell lines and plasticity in response to synaptic-like stimulation. Like the organoids they were derived from, dissociated organoid cultures contained a diverse mixture of cell types. Variability in activity parameters was associated with differences in cell type composition and regional identity, which in turn were affected by donor cell line and batch effects. These results demonstrate that dissociated cerebral organoids can generate functional neurons, akin to primary neuronal cultures from brain tissue, providing a scalable model for studies of neurodevelopment and synaptic function.
