## Supplemental table 2 for "Electrophysiological development and functional plasticity in dissociated human cerebral organoids across multiple cell lines"

### Sheet: Figure2_stats_timepoint
Parameter: Mean Firing Rate, log transformed as log(1+MFR)								Parameter: Area Under Normalized Cross-correrlation (AUNCC)								Parameter: Mean Node Degree, log transformed as log(1+MeanNodeDeg)								Parameter: Number of Network Bursts (No.NetworkBursts)								Parameter: Edge Weight								Parameter: Number of bursts, log transformed as log(1+No.Bursts)
Model: logMFR ~ days_post_dissociation * cell_line + (1 | well_identifier)								Model: AUNCC ~ days_post_dissociation * cell_line + (1 | well_identifier)								Model: logMeanNodeDeg ~ days_post_dissociation * cell_line + (1 | well_identifier)								Model: No.NetworkBursts ~ days_post_dissociation * cell_line + (1 | well_identifier)								Model: Edge Weight ~ days_post_dissociation * cell_line + (1 | well_identifier)								Model: logNo.Bursts ~ days_post_dissociation * cell_line + (1 | well_identifier)
Model summary								Model summary								Model summary								Model summary								Model summary								Model summary
effect	group	term	estimate	std.error	statistic			effect	group	term	estimate	std.error	statistic			effect	group	term	estimate	std.error	statistic			effect	group	term	estimate	std.error	statistic			effect	group	term	estimate	std.error	statistic			effect	group	term	estimate	std.error	statistic
fixed	NA	(Intercept)	0.0224261	0.0331975	0.675538			fixed	NA	(Intercept)	-4.19167e-05	0.0114092	-0.00367392			fixed	NA	(Intercept)	1.04597	0.101082	10.3477			fixed	NA	(Intercept)	4.03256e-16	0.899394	4.48365e-16			fixed	NA	(Intercept)	0.0584596	0.0190299	3.07199			fixed	NA	(Intercept)	0.841519	0.37308	2.2556
fixed	NA	days_post_plating15	-0.013149	0.0376035	-0.349674			fixed	NA	days_post_plating15	0.000383917	0.0152328	0.0252032			fixed	NA	days_post_plating15	-0.0081928	0.122934	-0.0666442			fixed	NA	days_post_plating15	-5.23474e-15	1.0284	-5.0902e-15			fixed	NA	days_post_plating15	-0.00667686	0.0229874	-0.290458			fixed	NA	days_post_plating15	-0.16253	0.455747	-0.356624
fixed	NA	days_post_plating22	-0.00139949	0.0376035	-0.0372171			fixed	NA	days_post_plating22	-0.00016725	0.0152328	-0.0109796			fixed	NA	days_post_plating22	0.0113444	0.122934	0.0922803			fixed	NA	days_post_plating22	-5.34314e-15	1.0284	-5.19561e-15			fixed	NA	days_post_plating22	-0.00582144	0.0229874	-0.253245			fixed	NA	days_post_plating22	0.144179	0.455747	0.316357
fixed	NA	days_post_plating29	-0.0153939	0.0376035	-0.409374			fixed	NA	days_post_plating29	0.000169	0.0152328	0.0110945			fixed	NA	days_post_plating29	0.0391315	0.122934	0.318314			fixed	NA	days_post_plating29	-6.34959e-15	1.0284	-6.17427e-15			fixed	NA	days_post_plating29	-0.00441334	0.0229874	-0.19199			fixed	NA	days_post_plating29	-0.227544	0.455747	-0.499276
fixed	NA	days_post_plating37	0.0277416	0.0473619	0.585735			fixed	NA	days_post_plating37	0.0684963	0.0189095	3.62232			fixed	NA	days_post_plating37	1.20548	0.154188	7.81822			fixed	NA	days_post_plating37	2.66667	1.29469	2.0597			fixed	NA	days_post_plating37	0.134289	0.0288457	4.65544			fixed	NA	days_post_plating37	1.55652	0.571424	2.72394
fixed	NA	Cell_lineH9	-0.0219228	0.0469483	-0.466956			fixed	NA	Cell_lineH9	4.19167e-05	0.0161351	0.00259786			fixed	NA	Cell_lineH9	-0.0198277	0.142952	-0.138702			fixed	NA	Cell_lineH9	-1.99802e-15	1.27193	-1.57085e-15			fixed	NA	Cell_lineH9	-0.00814988	0.0269123	-0.302831			fixed	NA	Cell_lineH9	-0.783757	0.527615	-1.48547
fixed	NA	Cell_lineKOLF	0.0762872	0.0358574	2.12752			fixed	NA	Cell_lineKOLF	0.00138032	0.0123234	0.112008			fixed	NA	Cell_lineKOLF	-0.0536048	0.109181	-0.49097			fixed	NA	Cell_lineKOLF	0.0694444	0.971456	0.0714849			fixed	NA	Cell_lineKOLF	-0.00359676	0.0205546	-0.174986			fixed	NA	Cell_lineKOLF	1.29744	0.402972	3.21968
fixed	NA	Cell_lineSCT	-0.00221402	0.0406584	-0.0544541			fixed	NA	Cell_lineSCT	0.000260667	0.0139734	0.0186545			fixed	NA	Cell_lineSCT	-0.0143754	0.1238	-0.116118			fixed	NA	Cell_lineSCT	-1.34659e-15	1.10153	-1.22247e-15			fixed	NA	Cell_lineSCT	-0.00624975	0.0233067	-0.268152			fixed	NA	Cell_lineSCT	0.0546583	0.456928	0.119621
fixed	NA	days_post_plating15:Cell_lineH9	0.0197703	0.0531794	0.371767			fixed	NA	days_post_plating15:Cell_lineH9	-0.000326167	0.0215425	-0.0151406			fixed	NA	days_post_plating15:Cell_lineH9	0.0132518	0.173855	0.0762233			fixed	NA	days_post_plating15:Cell_lineH9	7.06918e-15	1.45437	4.86064e-15			fixed	NA	days_post_plating15:Cell_lineH9	0.00821399	0.032509	0.252668			fixed	NA	days_post_plating15:Cell_lineH9	0.507792	0.644524	0.787855
fixed	NA	days_post_plating22:Cell_lineH9	0.0416664	0.0531794	0.783506			fixed	NA	days_post_plating22:Cell_lineH9	0.00246908	0.0215425	0.114615			fixed	NA	days_post_plating22:Cell_lineH9	0.0763492	0.173855	0.439155			fixed	NA	days_post_plating22:Cell_lineH9	0.166667	1.45437	0.114597			fixed	NA	days_post_plating22:Cell_lineH9	0.0230579	0.032509	0.709276			fixed	NA	days_post_plating22:Cell_lineH9	1.3652	0.644524	2.11815
fixed	NA	days_post_plating29:Cell_lineH9	0.105311	0.0531794	1.9803			fixed	NA	days_post_plating29:Cell_lineH9	0.0358616	0.0215425	1.66469			fixed	NA	days_post_plating29:Cell_lineH9	0.660956	0.173855	3.80177			fixed	NA	days_post_plating29:Cell_lineH9	1.75	1.45437	1.20327			fixed	NA	days_post_plating29:Cell_lineH9	0.108942	0.032509	3.35113			fixed	NA	days_post_plating29:Cell_lineH9	2.48567	0.644524	3.85661
fixed	NA	days_post_plating37:Cell_lineH9	0.301647	0.0669799	4.50355			fixed	NA	days_post_plating37:Cell_lineH9	0.218396	0.0267421	8.16676			fixed	NA	days_post_plating37:Cell_lineH9	0.357669	0.218055	1.64027			fixed	NA	days_post_plating37:Cell_lineH9	1.18082	1.83096	0.644918			fixed	NA	days_post_plating37:Cell_lineH9	0.173661	0.040794	4.25704			fixed	NA	days_post_plating37:Cell_lineH9	1.84028	0.808115	2.27726
fixed	NA	days_post_plating15:Cell_lineKOLF	0.00328795	0.0406164	0.0809511			fixed	NA	days_post_plating15:Cell_lineKOLF	-4.04028e-05	0.0164533	-0.0024556			fixed	NA	days_post_plating15:Cell_lineKOLF	0.168403	0.132784	1.26825			fixed	NA	days_post_plating15:Cell_lineKOLF	0.555556	1.11079	0.500142			fixed	NA	days_post_plating15:Cell_lineKOLF	0.0184621	0.0248292	0.743563			fixed	NA	days_post_plating15:Cell_lineKOLF	0.455365	0.492263	0.925044
fixed	NA	days_post_plating22:Cell_lineKOLF	0.0229664	0.0406164	0.565447			fixed	NA	days_post_plating22:Cell_lineKOLF	0.00402793	0.0164533	0.244809			fixed	NA	days_post_plating22:Cell_lineKOLF	0.414145	0.132784	3.11894			fixed	NA	days_post_plating22:Cell_lineKOLF	2.56944	1.11079	2.31316			fixed	NA	days_post_plating22:Cell_lineKOLF	0.0543778	0.0248292	2.19007			fixed	NA	days_post_plating22:Cell_lineKOLF	0.288869	0.492263	0.586819
fixed	NA	days_post_plating29:Cell_lineKOLF	0.0601544	0.0411967	1.46017			fixed	NA	days_post_plating29:Cell_lineKOLF	0.0327312	0.0166653	1.96403			fixed	NA	days_post_plating29:Cell_lineKOLF	0.690081	0.134623	5.12605			fixed	NA	days_post_plating29:Cell_lineKOLF	3.6885	1.12661	3.27398			fixed	NA	days_post_plating29:Cell_lineKOLF	0.129259	0.0251742	5.13459			fixed	NA	days_post_plating29:Cell_lineKOLF	0.49403	0.499063	0.989915
fixed	NA	days_post_plating37:Cell_lineKOLF	0.119974	0.0538034	2.22986			fixed	NA	days_post_plating37:Cell_lineKOLF	0.0804366	0.0214256	3.75424			fixed	NA	days_post_plating37:Cell_lineKOLF	-0.102393	0.175025	-0.58502			fixed	NA	days_post_plating37:Cell_lineKOLF	2.41757	1.47065	1.64388			fixed	NA	days_post_plating37:Cell_lineKOLF	0.122776	0.0327468	3.74926			fixed	NA	days_post_plating37:Cell_lineKOLF	-0.629754	0.648608	-0.970931
fixed	NA	days_post_plating15:Cell_lineSCT	0.0297305	0.0460547	0.645547			fixed	NA	days_post_plating15:Cell_lineSCT	-0.000142417	0.0186563	-0.00763369			fixed	NA	days_post_plating15:Cell_lineSCT	0.0105247	0.150563	0.0699026			fixed	NA	days_post_plating15:Cell_lineSCT	6.50632e-15	1.25952	5.1657e-15			fixed	NA	days_post_plating15:Cell_lineSCT	0.00574148	0.0281536	0.203934			fixed	NA	days_post_plating15:Cell_lineSCT	1.04622	0.558174	1.87436
fixed	NA	days_post_plating22:Cell_lineSCT	0.0484696	0.0460547	1.05244			fixed	NA	days_post_plating22:Cell_lineSCT	0.000873708	0.0186563	0.0468317			fixed	NA	days_post_plating22:Cell_lineSCT	0.0599592	0.150563	0.398234			fixed	NA	days_post_plating22:Cell_lineSCT	0.0416667	1.25952	0.0330813			fixed	NA	days_post_plating22:Cell_lineSCT	0.0135027	0.0281536	0.479607			fixed	NA	days_post_plating22:Cell_lineSCT	0.705424	0.558174	1.26381
fixed	NA	days_post_plating29:Cell_lineSCT	0.0310106	0.0460547	0.673343			fixed	NA	days_post_plating29:Cell_lineSCT	0.00388217	0.0186563	0.208088			fixed	NA	days_post_plating29:Cell_lineSCT	0.178094	0.150563	1.18286			fixed	NA	days_post_plating29:Cell_lineSCT	0.666667	1.25952	0.529301			fixed	NA	days_post_plating29:Cell_lineSCT	0.0366269	0.0281536	1.30097			fixed	NA	days_post_plating29:Cell_lineSCT	1.01591	0.558174	1.82006
fixed	NA	days_post_plating37:Cell_lineSCT	0.0293109	0.0580063	0.505306			fixed	NA	days_post_plating37:Cell_lineSCT	-0.0208251	0.0231593	-0.89921			fixed	NA	days_post_plating37:Cell_lineSCT	-0.626086	0.188841	-3.31541			fixed	NA	days_post_plating37:Cell_lineSCT	0.356151	1.58566	0.224608			fixed	NA	days_post_plating37:Cell_lineSCT	-0.0429282	0.0353286	-1.21511			fixed	NA	days_post_plating37:Cell_lineSCT	0.298333	0.699848	0.426282
ran_pars	well_identifier	sd__(Intercept)	0.068853	NA	NA			ran_pars	well_identifier	sd__(Intercept)	0.0130312	NA	NA			ran_pars	well_identifier	sd__(Intercept)	0.178705	NA	NA			ran_pars	well_identifier	sd__(Intercept)	1.83339	NA	NA			ran_pars	well_identifier	sd__(Intercept)	0.03428	NA	NA			ran_pars	well_identifier	sd__(Intercept)	0.651175	NA	NA
ran_pars	Residual	sd__Observation	0.0921094	NA	NA			ran_pars	Residual	sd__Observation	0.0373127	NA	NA			ran_pars	Residual	sd__Observation	0.301125	NA	NA			ran_pars	Residual	sd__Observation	2.51905	NA	NA			ran_pars	Residual	sd__Observation	0.0563073	NA	NA			ran_pars	Residual	sd__Observation	1.11635	NA	NA
Type III Analysis of Variance Table with Satterthwaite's method								Type III Analysis of Variance Table with Satterthwaite's method								Type III Analysis of Variance Table with Satterthwaite's method								Type III Analysis of Variance Table with Satterthwaite's method								Type III Analysis of Variance Table with Satterthwaite's method								Type III Analysis of Variance Table with Satterthwaite's method
term	sumsq	meansq	NumDF	DenDF	statistic	p.value		term	sumsq	meansq	NumDF	DenDF	statistic	p.value		term	sumsq	meansq	NumDF	DenDF	statistic	p.value		term	sumsq	meansq	NumDF	DenDF	statistic	p.value		term	sumsq	meansq	NumDF	DenDF	statistic	p.value		term	sumsq	meansq	NumDF	DenDF	statistic	p.value
days_post_plating	0.50735	0.126837	4	376.759	14.95	2.38e-11		days_post_plating	0.53267	0.133167	4	399.679	95.6502	5.14e-57		days_post_plating	33.8459	8.46148	4	380.517	93.3151	3.14e-55		days_post_plating	366.021	91.5053	4	377.99	14.4203	5.73e-11		days_post_plating	1.08025	0.270062	4	382.734	85.1793	1.1075e-51		days_post_plating	90.0823	22.5206	4	379.134	18.0709	1.3484e-13
Cell_line	0.295074	0.0983579	3	122.35	11.5932	9.68e-07		Cell_line	0.0830744	0.0276914	3	142.336	19.8899	7.98e-11		Cell_line	2.50972	0.836572	3	124.593	9.2259	1.48e-05		Cell_line	98.9143	32.9714	3	123.519	5.19596	0.00205426		Cell_line	0.154583	0.0515276	3	127.406	16.2521	5.27424e-09		Cell_line	49.1577	16.3859	3	122.861	13.1483	1.67634e-07
days_post_plating:Cell_line	0.331663	0.0276386	12	377.264	3.25768	0.000172929		days_post_plating:Cell_line	0.218743	0.0182285	12	400.557	13.093	9.02e-23		days_post_plating:Cell_line	8.47691	0.706409	12	381.169	7.79043	5.24e-13		days_post_plating:Cell_line	185.827	15.4855	12	378.509	2.44036	0.0045527		days_post_plating:Cell_line	0.323501	0.0269585	12	383.357	8.50287	2.39499e-14		days_post_plating:Cell_line	46.4347	3.86956	12	379.805	3.105	0.000323207
Estimated-marginal means post-hoc comparisons								Estimated-marginal means post-hoc comparisons								Estimated-marginal means post-hoc comparisons								Estimated-marginal means post-hoc comparisons								Estimated-marginal means post-hoc comparisons								Estimated-marginal means post-hoc comparisons
Degrees-of-freedom method: kenward-roger; P value adjustment: bonferroni method for 10 tests								Degrees-of-freedom method: kenward-roger; P value adjustment: bonferroni method for 10 tests								Degrees-of-freedom method: kenward-roger; P value adjustment: bonferroni method for 10 tests								Degrees-of-freedom method: kenward-roger; P value adjustment: bonferroni method for 10 tests								Degrees-of-freedom method: kenward-roger; P value adjustment: bonferroni method for 10 tests								Degrees-of-freedom method: kenward-roger; P value adjustment: bonferroni method for 10 tests
contrast	Cell_line	estimate	SE	df	t.ratio	p.value	Significance	contrast	Cell_line	estimate	SE	df	t.ratio	p.value	Significance	contrast	Cell_line	estimate	SE	df	t.ratio	p.value	Significance	contrast	Cell_line	estimate	SE	df	t.ratio	p.value	Significance	contrast	Cell_line	estimate	SE	df	t.ratio	p.value	Significance	contrast	Cell_line	estimate	SE	df	t.ratio	p.value	Significance
days_post_plating6 - days_post_plating15	H1	0.013149	0.0376035	368.311	0.349674	1		days_post_plating6 - days_post_plating15	H1	-0.000383917	0.0152328	369.381	-0.0252032	1		days_post_plating6 - days_post_plating15	H1	0.00819283	0.122934	368.549	0.0666442	1		days_post_plating6 - days_post_plating15	H1	5.23474e-15	1.0284	368.334	5.0902e-15	1		days_post_plating6 - days_post_plating15	H1	0.00667686	0.0229874	368.518	0.290458	1		days_post_plating6 - days_post_plating15	H1	0.16253	0.455747	368.571	0.356624	1
days_post_plating6 - days_post_plating22	H1	0.00139949	0.0376035	368.311	0.0372171	1		days_post_plating6 - days_post_plating22	H1	0.00016725	0.0152328	369.381	0.0109796	1		days_post_plating6 - days_post_plating22	H1	-0.0113444	0.122934	368.549	-0.0922803	1		days_post_plating6 - days_post_plating22	H1	5.34314e-15	1.0284	368.334	5.19561e-15	1		days_post_plating6 - days_post_plating22	H1	0.00582144	0.0229874	368.518	0.253245	1		days_post_plating6 - days_post_plating22	H1	-0.144179	0.455747	368.571	-0.316357	1
days_post_plating6 - days_post_plating29	H1	0.0153939	0.0376035	368.311	0.409374	1		days_post_plating6 - days_post_plating29	H1	-0.000169	0.0152328	369.381	-0.0110945	1		days_post_plating6 - days_post_plating29	H1	-0.0391315	0.122934	368.549	-0.318314	1		days_post_plating6 - days_post_plating29	H1	6.34959e-15	1.0284	368.334	6.17427e-15	1		days_post_plating6 - days_post_plating29	H1	0.00441334	0.0229874	368.518	0.19199	1		days_post_plating6 - days_post_plating29	H1	0.227544	0.455747	368.571	0.499276	1
days_post_plating6 - days_post_plating37	H1	-0.0277416	0.0473876	385.992	-0.585418	1		days_post_plating6 - days_post_plating37	H1	-0.0684963	0.0189315	407.547	-3.61811	0.0033405	**	days_post_plating6 - days_post_plating37	H1	-1.20548	0.1543	392.299	-7.81254	5.187e-13	***	days_post_plating6 - days_post_plating37	H1	-2.66667	1.29541	386.676	-2.05854	0.402074		days_post_plating6 - days_post_plating37	H1	-0.134289	0.0288661	391.564	-4.65216	4.50066e-05	***	days_post_plating6 - days_post_plating37	H1	-1.55652	0.571848	392.799	-2.72192	0.0677937
days_post_plating15 - days_post_plating22	H1	-0.0117495	0.0376035	368.311	-0.312457	1		days_post_plating15 - days_post_plating22	H1	0.000551167	0.0152328	369.381	0.0361828	1		days_post_plating15 - days_post_plating22	H1	-0.0195372	0.122934	368.549	-0.158924	1		days_post_plating15 - days_post_plating22	H1	1.08401e-16	1.0284	368.334	1.05408e-16	1		days_post_plating15 - days_post_plating22	H1	-0.000855425	0.0229874	368.518	-0.0372128	1		days_post_plating15 - days_post_plating22	H1	-0.306709	0.455747	368.571	-0.672981	1
days_post_plating15 - days_post_plating29	H1	0.00224492	0.0376035	368.311	0.0596997	1		days_post_plating15 - days_post_plating29	H1	0.000214917	0.0152328	369.381	0.0141088	1		days_post_plating15 - days_post_plating29	H1	-0.0473244	0.122934	368.549	-0.384958	1		days_post_plating15 - days_post_plating29	H1	1.11485e-15	1.0284	368.334	1.08407e-15	1		days_post_plating15 - days_post_plating29	H1	-0.00226352	0.0229874	368.518	-0.098468	1		days_post_plating15 - days_post_plating29	H1	0.0650132	0.455747	368.571	0.142652	1
days_post_plating15 - days_post_plating37	H1	-0.0408905	0.0473876	385.992	-0.862895	1		days_post_plating15 - days_post_plating37	H1	-0.0681123	0.0189315	407.547	-3.59783	0.00360321	**	days_post_plating15 - days_post_plating37	H1	-1.21367	0.1543	392.299	-7.86563	3.59896e-13	***	days_post_plating15 - days_post_plating37	H1	-2.66667	1.29541	386.676	-2.05854	0.402074		days_post_plating15 - days_post_plating37	H1	-0.140966	0.0288661	391.564	-4.88346	1.52139e-05	***	days_post_plating15 - days_post_plating37	H1	-1.71905	0.571848	392.799	-3.00614	0.028158	*
days_post_plating22 - days_post_plating29	H1	0.0139944	0.0376035	368.311	0.372157	1		days_post_plating22 - days_post_plating29	H1	-0.00033625	0.0152328	369.381	-0.022074	1		days_post_plating22 - days_post_plating29	H1	-0.0277872	0.122934	368.549	-0.226033	1		days_post_plating22 - days_post_plating29	H1	1.00645e-15	1.0284	368.334	9.78658e-16	1		days_post_plating22 - days_post_plating29	H1	-0.0014081	0.0229874	368.518	-0.0612552	1		days_post_plating22 - days_post_plating29	H1	0.371722	0.455747	368.571	0.815633	1
days_post_plating22 - days_post_plating37	H1	-0.029141	0.0473876	385.992	-0.614951	1		days_post_plating22 - days_post_plating37	H1	-0.0686635	0.0189315	407.547	-3.62694	0.00323177	**	days_post_plating22 - days_post_plating37	H1	-1.19413	0.1543	392.299	-7.73902	8.57972e-13	***	days_post_plating22 - days_post_plating37	H1	-2.66667	1.29541	386.676	-2.05854	0.402074		days_post_plating22 - days_post_plating37	H1	-0.140111	0.0288661	391.564	-4.85383	1.75239e-05	***	days_post_plating22 - days_post_plating37	H1	-1.41234	0.571848	392.799	-2.46979	0.139434
days_post_plating29 - days_post_plating37	H1	-0.0431354	0.0473876	385.992	-0.910269	1		days_post_plating29 - days_post_plating37	H1	-0.0683273	0.0189315	407.547	-3.60918	0.00345385	**	days_post_plating29 - days_post_plating37	H1	-1.16634	0.1543	392.299	-7.55893	2.90154e-12	***	days_post_plating29 - days_post_plating37	H1	-2.66667	1.29541	386.676	-2.05854	0.402074		days_post_plating29 - days_post_plating37	H1	-0.138703	0.0288661	391.564	-4.80505	2.20809e-05	***	days_post_plating29 - days_post_plating37	H1	-1.78407	0.571848	392.799	-3.11983	0.0194314	*
days_post_plating6 - days_post_plating15	H9	-0.00662137	0.0376035	368.311	-0.176084	1		days_post_plating6 - days_post_plating15	H9	-5.775e-05	0.0152328	369.381	-0.00379115	1		days_post_plating6 - days_post_plating15	H9	-0.00505896	0.122934	368.549	-0.0411519	1		days_post_plating6 - days_post_plating15	H9	-1.83443e-15	1.0284	368.334	-1.78378e-15	1		days_post_plating6 - days_post_plating15	H9	-0.00153713	0.0229874	368.518	-0.0668684	1		days_post_plating6 - days_post_plating15	H9	-0.345261	0.455747	368.571	-0.757572	1
days_post_plating6 - days_post_plating22	H9	-0.0402669	0.0376035	368.311	-1.07083	1		days_post_plating6 - days_post_plating22	H9	-0.00230183	0.0152328	369.381	-0.15111	1		days_post_plating6 - days_post_plating22	H9	-0.0876936	0.122934	368.549	-0.713339	1		days_post_plating6 - days_post_plating22	H9	-0.166667	1.0284	368.334	-0.162065	1		days_post_plating6 - days_post_plating22	H9	-0.0172364	0.0229874	368.518	-0.749823	1		days_post_plating6 - days_post_plating22	H9	-1.50938	0.455747	368.571	-3.31188	0.0101836	*
days_post_plating6 - days_post_plating29	H9	-0.0899174	0.0376035	368.311	-2.3912	0.172947		days_post_plating6 - days_post_plating29	H9	-0.0360306	0.0152328	369.381	-2.36532	0.185302		days_post_plating6 - days_post_plating29	H9	-0.700088	0.122934	368.549	-5.69483	2.52651e-07	***	days_post_plating6 - days_post_plating29	H9	-1.75	1.0284	368.334	-1.70168	0.896595		days_post_plating6 - days_post_plating29	H9	-0.104529	0.0229874	368.518	-4.54723	7.3848e-05	***	days_post_plating6 - days_post_plating29	H9	-2.25813	0.455747	368.571	-4.95479	1.10563e-05	***
days_post_plating6 - days_post_plating37	H9	-0.329389	0.0473876	385.992	-6.95095	1.55e-10	***	days_post_plating6 - days_post_plating37	H9	-0.286892	0.0189315	407.547	-15.1542	1.839e-40	***	days_post_plating6 - days_post_plating37	H9	-1.56315	0.1543	392.299	-10.1305	1.40024e-20	***	days_post_plating6 - days_post_plating37	H9	-3.84749	1.29541	386.676	-2.97008	0.0316292	*	days_post_plating6 - days_post_plating37	H9	-0.307951	0.0288661	391.564	-10.6683	1.69945e-22	***	days_post_plating6 - days_post_plating37	H9	-3.39681	0.571848	392.799	-5.94006	6.28046e-08	***
days_post_plating15 - days_post_plating22	H9	-0.0336455	0.0376035	368.311	-0.894744	1		days_post_plating15 - days_post_plating22	H9	-0.00224408	0.0152328	369.381	-0.147319	1		days_post_plating15 - days_post_plating22	H9	-0.0826346	0.122934	368.549	-0.672187	1		days_post_plating15 - days_post_plating22	H9	-0.166667	1.0284	368.334	-0.162065	1		days_post_plating15 - days_post_plating22	H9	-0.0156993	0.0229874	368.518	-0.682955	1		days_post_plating15 - days_post_plating22	H9	-1.16412	0.455747	368.571	-2.55431	0.110413
days_post_plating15 - days_post_plating29	H9	-0.083296	0.0376035	368.311	-2.21511	0.273635		days_post_plating15 - days_post_plating29	H9	-0.0359728	0.0152328	369.381	-2.36153	0.187179		days_post_plating15 - days_post_plating29	H9	-0.695029	0.122934	368.549	-5.65368	3.15145e-07	***	days_post_plating15 - days_post_plating29	H9	-1.75	1.0284	368.334	-1.70168	0.896595		days_post_plating15 - days_post_plating29	H9	-0.102992	0.0229874	368.518	-4.48036	9.95719e-05	***	days_post_plating15 - days_post_plating29	H9	-1.91287	0.455747	368.571	-4.19722	0.000339046	***
days_post_plating15 - days_post_plating37	H9	-0.322767	0.0473876	385.992	-6.81122	3.72e-10	***	days_post_plating15 - days_post_plating37	H9	-0.286835	0.0189315	407.547	-15.1512	1.89442e-40	***	days_post_plating15 - days_post_plating37	H9	-1.55809	0.1543	392.299	-10.0978	1.82609e-20	***	days_post_plating15 - days_post_plating37	H9	-3.84749	1.29541	386.676	-2.97008	0.0316292	*	days_post_plating15 - days_post_plating37	H9	-0.306414	0.0288661	391.564	-10.615	2.64759e-22	***	days_post_plating15 - days_post_plating37	H9	-3.05155	0.571848	392.799	-5.33629	1.60677e-06	***
days_post_plating22 - days_post_plating29	H9	-0.0496505	0.0376035	368.311	-1.32037	1		days_post_plating22 - days_post_plating29	H9	-0.0337288	0.0152328	369.381	-2.21421	0.274241		days_post_plating22 - days_post_plating29	H9	-0.612394	0.122934	368.549	-4.98149	9.7183e-06	***	days_post_plating22 - days_post_plating29	H9	-1.58333	1.0284	368.334	-1.53961	1		days_post_plating22 - days_post_plating29	H9	-0.0872924	0.0229874	368.518	-3.79741	0.00170946	**	days_post_plating22 - days_post_plating29	H9	-0.748751	0.455747	368.571	-1.64291	1
days_post_plating22 - days_post_plating37	H9	-0.289122	0.0473876	385.992	-6.10121	2.56e-08	***	days_post_plating22 - days_post_plating37	H9	-0.284591	0.0189315	407.547	-15.0326	5.99831e-40	***	days_post_plating22 - days_post_plating37	H9	-1.47545	0.1543	392.299	-9.56222	1.30106e-18	***	days_post_plating22 - days_post_plating37	H9	-3.68082	1.29541	386.676	-2.84142	0.0472905	*	days_post_plating22 - days_post_plating37	H9	-0.290714	0.0288661	391.564	-10.0711	2.28546e-20	***	days_post_plating22 - days_post_plating37	H9	-1.88743	0.571848	392.799	-3.30058	0.0105307	*
days_post_plating29 - days_post_plating37	H9	-0.239471	0.0473876	385.992	-5.05346	6.71e-06	***	days_post_plating29 - days_post_plating37	H9	-0.250862	0.0189315	407.547	-13.251	1.40969e-32	***	days_post_plating29 - days_post_plating37	H9	-0.863057	0.1543	392.299	-5.59337	4.18292e-07	***	days_post_plating29 - days_post_plating37	H9	-2.09749	1.29541	386.676	-1.61916	1		days_post_plating29 - days_post_plating37	H9	-0.203422	0.0288661	391.564	-7.0471	8.28752e-11	***	days_post_plating29 - days_post_plating37	H9	-1.13868	0.571848	392.799	-1.99122	0.471486
days_post_plating6 - days_post_plating15	KOLF	0.00986103	0.0153516	368.311	0.642347	1		days_post_plating6 - days_post_plating15	KOLF	-0.000343514	0.00621878	369.381	-0.0552382	1		days_post_plating6 - days_post_plating15	KOLF	-0.16021	0.0501876	368.549	-3.19223	0.0153308	*	days_post_plating6 - days_post_plating15	KOLF	-0.555556	0.419841	368.334	-1.32325	1		days_post_plating6 - days_post_plating15	KOLF	-0.0117852	0.00938455	368.518	-1.25581	1		days_post_plating6 - days_post_plating15	KOLF	-0.292835	0.186058	368.571	-1.57389	1
days_post_plating6 - days_post_plating22	KOLF	-0.0215669	0.0153516	368.311	-1.40487	1		days_post_plating6 - days_post_plating22	KOLF	-0.00386068	0.00621878	369.381	-0.62081	1		days_post_plating6 - days_post_plating22	KOLF	-0.425489	0.0501876	368.549	-8.47798	5.5928e-15	***	days_post_plating6 - days_post_plating22	KOLF	-2.56944	0.419841	368.334	-6.12004	2.39498e-08	***	days_post_plating6 - days_post_plating22	KOLF	-0.0485563	0.00938455	368.518	-5.17407	3.77035e-06	***	days_post_plating6 - days_post_plating22	KOLF	-0.433048	0.186058	368.571	-2.32749	0.204801
days_post_plating6 - days_post_plating29	KOLF	-0.0447605	0.0168324	379.708	-2.65919	0.0816433		days_post_plating6 - days_post_plating29	KOLF	-0.0329002	0.00676307	389.328	-4.86468	1.66756e-05	***	days_post_plating6 - days_post_plating29	KOLF	-0.729213	0.0548889	382.907	-13.2852	2.18111e-32	***	days_post_plating6 - days_post_plating29	KOLF	-3.6885	0.460209	380.074	-8.01485	1.37066e-13	***	days_post_plating6 - days_post_plating29	KOLF	-0.124846	0.0102666	382.553	-12.1604	5.4456e-28	***	days_post_plating6 - days_post_plating29	KOLF	-0.266487	0.203448	383.145	-1.30985	1
days_post_plating6 - days_post_plating37	KOLF	-0.147716	0.0255521	400.04	-5.78094	1.5e-07	***	days_post_plating6 - days_post_plating37	KOLF	-0.148933	0.0100946	435.373	-14.7538	3.0765e-39	***	days_post_plating6 - days_post_plating37	KOLF	-1.10308	0.0829313	410.786	-13.3012	8.03987e-33	***	days_post_plating6 - days_post_plating37	KOLF	-5.08424	0.698262	401.219	-7.28128	1.7609e-11	***	days_post_plating6 - days_post_plating37	KOLF	-0.257066	0.0155204	409.548	-16.5631	1.56264e-46	***	days_post_plating6 - days_post_plating37	KOLF	-0.926769	0.30727	411.626	-3.01614	0.0271889	*
days_post_plating15 - days_post_plating22	KOLF	-0.031428	0.0153516	368.311	-2.04722	0.413459		days_post_plating15 - days_post_plating22	KOLF	-0.00351717	0.00621878	369.381	-0.565572	1		days_post_plating15 - days_post_plating22	KOLF	-0.265279	0.0501876	368.549	-5.28575	2.1487e-06	***	days_post_plating15 - days_post_plating22	KOLF	-2.01389	0.419841	368.334	-4.79679	2.34548e-05	***	days_post_plating15 - days_post_plating22	KOLF	-0.0367711	0.00938455	368.518	-3.91826	0.00106306	**	days_post_plating15 - days_post_plating22	KOLF	-0.140213	0.186058	368.571	-0.7536	1
days_post_plating15 - days_post_plating29	KOLF	-0.0546216	0.0168324	379.708	-3.24503	0.0127856	*	days_post_plating15 - days_post_plating29	KOLF	-0.0325566	0.00676307	389.328	-4.81389	2.12202e-05	***	days_post_plating15 - days_post_plating29	KOLF	-0.569002	0.0548889	382.907	-10.3664	2.33277e-21	***	days_post_plating15 - days_post_plating29	KOLF	-3.13295	0.460209	380.074	-6.80767	3.88198e-10	***	days_post_plating15 - days_post_plating29	KOLF	-0.113061	0.0102666	382.553	-11.0125	1.09975e-23	***	days_post_plating15 - days_post_plating29	KOLF	0.0263482	0.203448	383.145	0.129509	1
days_post_plating15 - days_post_plating37	KOLF	-0.157577	0.0255521	400.04	-6.16686	1.71e-08	***	days_post_plating15 - days_post_plating37	KOLF	-0.148589	0.0100946	435.373	-14.7197	4.30553e-39	***	days_post_plating15 - days_post_plating37	KOLF	-0.942872	0.0829313	410.786	-11.3693	3.14802e-25	***	days_post_plating15 - days_post_plating37	KOLF	-4.52868	0.698262	401.219	-6.48565	2.60246e-09	***	days_post_plating15 - days_post_plating37	KOLF	-0.245281	0.0155204	409.548	-15.8037	2.89071e-43	***	days_post_plating15 - days_post_plating37	KOLF	-0.633934	0.30727	411.626	-2.06312	0.397281
days_post_plating22 - days_post_plating29	KOLF	-0.0231936	0.0168324	379.708	-1.37792	1		days_post_plating22 - days_post_plating29	KOLF	-0.0290395	0.00676307	389.328	-4.29383	0.000221986	***	days_post_plating22 - days_post_plating29	KOLF	-0.303724	0.0548889	382.907	-5.53342	5.83356e-07	***	days_post_plating22 - days_post_plating29	KOLF	-1.11906	0.460209	380.074	-2.43163	0.154921		days_post_plating22 - days_post_plating29	KOLF	-0.0762897	0.0102666	382.553	-7.43085	7.11584e-12	***	days_post_plating22 - days_post_plating29	KOLF	0.166562	0.203448	383.145	0.818696	1
days_post_plating22 - days_post_plating37	KOLF	-0.126149	0.0255521	400.04	-4.93691	1.17e-05	***	days_post_plating22 - days_post_plating37	KOLF	-0.145072	0.0100946	435.373	-14.3713	1.32462e-37	***	days_post_plating22 - days_post_plating37	KOLF	-0.677593	0.0829313	410.786	-8.17054	3.83425e-14	***	days_post_plating22 - days_post_plating37	KOLF	-2.51479	0.698262	401.219	-3.60151	0.00356057	**	days_post_plating22 - days_post_plating37	KOLF	-0.20851	0.0155204	409.548	-13.4345	2.39258e-33	***	days_post_plating22 - days_post_plating37	KOLF	-0.493721	0.30727	411.626	-1.6068	1
days_post_plating29 - days_post_plating37	KOLF	-0.102955	0.0261498	394.022	-3.93713	0.000974946	***	days_post_plating29 - days_post_plating37	KOLF	-0.116033	0.0103791	424.72	-11.1795	1.30788e-24	***	days_post_plating29 - days_post_plating37	KOLF	-0.37387	0.0849893	403.106	-4.39902	0.000139357	***	days_post_plating29 - days_post_plating37	KOLF	-1.39573	0.714702	395.009	-1.95289	0.515384		days_post_plating29 - days_post_plating37	KOLF	-0.13222	0.015903	402.05	-8.31412	1.44301e-14	***	days_post_plating29 - days_post_plating37	KOLF	-0.660282	0.31493	403.824	-2.0966	0.366505
days_post_plating6 - days_post_plating15	SCT	-0.0165815	0.0265897	368.311	-0.623607	1		days_post_plating6 - days_post_plating15	SCT	-0.0002415	0.0107712	369.381	-0.0224208	1		days_post_plating6 - days_post_plating15	SCT	-0.00233189	0.0869274	368.549	-0.0268258	1		days_post_plating6 - days_post_plating15	SCT	-1.27158e-15	0.727186	368.334	-1.74863e-15	1		days_post_plating6 - days_post_plating15	SCT	0.000935386	0.0162545	368.518	0.0575462	1		days_post_plating6 - days_post_plating15	SCT	-0.883687	0.322262	368.571	-2.74214	0.0640182
days_post_plating6 - days_post_plating22	SCT	-0.0470701	0.0265897	368.311	-1.77024	0.775142		days_post_plating6 - days_post_plating22	SCT	-0.000706458	0.0107712	369.381	-0.0655875	1		days_post_plating6 - days_post_plating22	SCT	-0.0713036	0.0869274	368.549	-0.820266	1		days_post_plating6 - days_post_plating22	SCT	-0.0416667	0.727186	368.334	-0.0572985	1		days_post_plating6 - days_post_plating22	SCT	-0.00768124	0.0162545	368.518	-0.47256	1		days_post_plating6 - days_post_plating22	SCT	-0.849603	0.322262	368.571	-2.63637	0.08734
days_post_plating6 - days_post_plating29	SCT	-0.0156167	0.0265897	368.311	-0.587321	1		days_post_plating6 - days_post_plating29	SCT	-0.00405117	0.0107712	369.381	-0.37611	1		days_post_plating6 - days_post_plating29	SCT	-0.217226	0.0869274	368.549	-2.49894	0.128912		days_post_plating6 - days_post_plating29	SCT	-0.666667	0.727186	368.334	-0.916776	1		days_post_plating6 - days_post_plating29	SCT	-0.0322136	0.0162545	368.518	-1.98182	0.482416		days_post_plating6 - days_post_plating29	SCT	-0.788367	0.322262	368.571	-2.44636	0.148975
days_post_plating6 - days_post_plating37	SCT	-0.0570525	0.0335081	385.992	-1.70265	0.894392		days_post_plating6 - days_post_plating37	SCT	-0.0476712	0.0133866	407.547	-3.56111	0.00412891	**	days_post_plating6 - days_post_plating37	SCT	-0.57939	0.109107	392.299	-5.31031	1.837e-06	***	days_post_plating6 - days_post_plating37	SCT	-3.02282	0.915996	386.676	-3.30003	0.010565	*	days_post_plating6 - days_post_plating37	SCT	-0.0913612	0.0204114	391.564	-4.47599	9.98667e-05	***	days_post_plating6 - days_post_plating37	SCT	-1.85486	0.404357	392.799	-4.58717	6.05129e-05	***
days_post_plating15 - days_post_plating22	SCT	-0.0304886	0.0265897	368.311	-1.14663	1		days_post_plating15 - days_post_plating22	SCT	-0.000464958	0.0107712	369.381	-0.0431667	1		days_post_plating15 - days_post_plating22	SCT	-0.0689717	0.0869274	368.549	-0.79344	1		days_post_plating15 - days_post_plating22	SCT	-0.0416667	0.727186	368.334	-0.0572985	1		days_post_plating15 - days_post_plating22	SCT	-0.00861663	0.0162545	368.518	-0.530107	1		days_post_plating15 - days_post_plating22	SCT	0.0340836	0.322262	368.571	0.105764	1
days_post_plating15 - days_post_plating29	SCT	0.000964816	0.0265897	368.311	0.0362853	1		days_post_plating15 - days_post_plating29	SCT	-0.00380967	0.0107712	369.381	-0.353689	1		days_post_plating15 - days_post_plating29	SCT	-0.214894	0.0869274	368.549	-2.47211	0.138826		days_post_plating15 - days_post_plating29	SCT	-0.666667	0.727186	368.334	-0.916776	1		days_post_plating15 - days_post_plating29	SCT	-0.033149	0.0162545	368.518	-2.03937	0.42126		days_post_plating15 - days_post_plating29	SCT	0.0953195	0.322262	368.571	0.295782	1
days_post_plating15 - days_post_plating37	SCT	-0.0404709	0.0335081	385.992	-1.2078	1		days_post_plating15 - days_post_plating37	SCT	-0.0474297	0.0133866	407.547	-3.54307	0.00441276	**	days_post_plating15 - days_post_plating37	SCT	-0.577058	0.109107	392.299	-5.28893	2.049e-06	***	days_post_plating15 - days_post_plating37	SCT	-3.02282	0.915996	386.676	-3.30003	0.010565	*	days_post_plating15 - days_post_plating37	SCT	-0.0922965	0.0204114	391.564	-4.52182	8.13639e-05	***	days_post_plating15 - days_post_plating37	SCT	-0.971169	0.404357	392.799	-2.40176	0.167802
days_post_plating22 - days_post_plating29	SCT	0.0314535	0.0265897	368.311	1.18292	1		days_post_plating22 - days_post_plating29	SCT	-0.00334471	0.0107712	369.381	-0.310522	1		days_post_plating22 - days_post_plating29	SCT	-0.145922	0.0869274	368.549	-1.67867	0.940639		days_post_plating22 - days_post_plating29	SCT	-0.625	0.727186	368.334	-0.859478	1		days_post_plating22 - days_post_plating29	SCT	-0.0245323	0.0162545	368.518	-1.50926	1		days_post_plating22 - days_post_plating29	SCT	0.0612359	0.322262	368.571	0.190019	1
days_post_plating22 - days_post_plating37	SCT	-0.00998231	0.0335081	385.992	-0.297907	1		days_post_plating22 - days_post_plating37	SCT	-0.0469647	0.0133866	407.547	-3.50834	0.00501146	**	days_post_plating22 - days_post_plating37	SCT	-0.508087	0.109107	392.299	-4.65679	4.40334e-05	***	days_post_plating22 - days_post_plating37	SCT	-2.98115	0.915996	386.676	-3.25455	0.0123575	*	days_post_plating22 - days_post_plating37	SCT	-0.0836799	0.0204114	391.564	-4.09967	0.000503297	***	days_post_plating22 - days_post_plating37	SCT	-1.00525	0.404357	392.799	-2.48605	0.133319
days_post_plating29 - days_post_plating37	SCT	-0.0414358	0.0335081	385.992	-1.23659	1		days_post_plating29 - days_post_plating37	SCT	-0.04362	0.0133866	407.547	-3.25848	0.0121399	*	days_post_plating29 - days_post_plating37	SCT	-0.362164	0.109107	392.299	-3.31936	0.0098666	**	days_post_plating29 - days_post_plating37	SCT	-2.35615	0.915996	386.676	-2.57223	0.104771		days_post_plating29 - days_post_plating37	SCT	-0.0591476	0.0204114	391.564	-2.89777	0.0396944	*	days_post_plating29 - days_post_plating37	SCT	-1.06649	0.404357	392.799	-2.63749	0.0868389

### Sheet: Figure2_stats_sex_ESCiPSC_line
Two-way ANOVA tests: line type (ESC vs iPSC) and cell line at 37 DPD							Two-way ANOVA tests: Chromosomal sex (XX vs XY) and cell line at 37 DPD							Post hoc tests for: Cell line at 37 DPD
Model: Parameter ~ line type + cell line							Model: Parameter ~ sex + cell line							Tukey multiple comparisons of means; 95% family-wise confidence level
logMFR							logMFR							logMFR
term	df	sumsq	meansq	statistic	p.value		term	df	sumsq	meansq	statistic	p.value		contrast	estimate	conf.low	conf.high	adj.p.value
Line_type	1	0.00124931	0.00124931	0.0332815	0.856213		Sex	1	0.0475204	0.0475204	1.26593	0.267588		H9-H1	0.278774	-0.021735	0.579282	0.0773445
Cell_line	2	0.55619	0.278095	7.4084	0.00191964		Cell_line	2	0.509919	0.25496	6.79207	0.00300663		KOLF-H1	0.224115	-0.0212496	0.469479	0.0840402
Residuals	38	1.42644	0.0375378	NA	NA		Residuals	38	1.42644	0.0375378	NA	NA		SCT-H1	0.012295	-0.247953	0.272543	0.999256
														KOLF-H9	-0.0546589	-0.300023	0.190705	0.931903
logNoBursts							logNoBursts							SCT-H9	-0.266479	-0.526727	-0.00623052	0.0430408	*
term	df	sumsq	meansq	statistic	p.value		term	df	sumsq	meansq	statistic	p.value		SCT-KOLF	-0.21182	-0.405797	-0.0178422	0.0277274	*
Line_type	1	0.307017	0.307017	0.199078	0.657998		Sex	1	0.0824203	0.0824203	0.0534435	0.818416
Cell_line	2	6.80686	3.40343	2.20687	0.123954		Cell_line	2	7.03146	3.51573	2.27969	0.116139		logNoBursts
Residuals	38	58.6034	1.54219	NA	NA		Residuals	38	58.6034	1.54219	NA	NA		contrast	estimate	conf.low	conf.high	adj.p.value
														H9-H1	1.18593	-0.740227	3.11209	0.361622
AUNCC							AUNCC							KOLF-H1	0.83276	-0.739941	2.40546	0.493504
term	df	sumsq	meansq	statistic	p.value		term	df	sumsq	meansq	statistic	p.value		SCT-H1	0.233273	-1.43483	1.90137	0.981652
Line_type	1	0.0385409	0.0385409	2.48723	0.123063		Sex	1	0.000176262	0.000176262	0.0113751	0.915625		KOLF-H9	-0.353171	-1.92587	1.21953	0.930399
Cell_line	2	0.222782	0.111391	7.18858	0.00225004		Cell_line	2	0.261146	0.130573	8.42651	0.000935572		SCT-H9	-0.952657	-2.62076	0.715444	0.42769
Residuals	38	0.588829	0.0154955	NA	NA		Residuals	38	0.588829	0.0154955	NA	NA		SCT-KOLF	-0.599487	-1.84282	0.643843	0.571507
logMeanNodeDegree							logMeanNodeDegree							AUNCC
term	df	sumsq	meansq	statistic	p.value		term	df	sumsq	meansq	statistic	p.value		contrast	estimate	conf.low	conf.high	adj.p.value
Line_type	1	1.64245	1.64245	6.34347	0.0161109		Sex	1	0.837797	0.837797	3.23573	0.0799946		H9-H1	0.218638	0.0255635	0.411713	0.0211603	*
Cell_line	2	2.8674	1.4337	5.53721	0.00775602		Cell_line	2	3.67205	1.83603	7.09108	0.00241528		KOLF-H1	0.151317	-0.00632736	0.308962	0.0638968
Residuals	38	9.83897	0.25892	NA	NA		Residuals	38	9.83897	0.25892	NA	NA		SCT-H1	0.0463216	-0.120886	0.213529	0.878531
														KOLF-H9	-0.0673208	-0.224966	0.090324	0.663055
NoNetworkBursts							NoNetworkBursts							SCT-H9	-0.172317	-0.339524	-0.00510904	0.0412761	*
term	df	sumsq	meansq	statistic	p.value		term	df	sumsq	meansq	statistic	p.value		SCT-KOLF	-0.104996	-0.229625	0.0196333	0.124916
Line_type	1	22.4024	22.4024	1.48416	0.230635		Sex	1	44.0496	44.0496	2.91829	0.0957382
Cell_line	2	80.1333	40.0667	2.65442	0.0833551		Cell_line	2	58.4861	29.2431	1.93736	0.158053		logMeanNodeDegree
Residuals	38	573.583	15.0943	NA	NA		Residuals	38	573.583	15.0943	NA	NA		contrast	estimate	conf.low	conf.high	adj.p.value
														H9-H1	0.324904	-0.464329	1.11414	0.688118
EdgeWeight							EdgeWeight							KOLF-H1	0.400533	-0.243874	1.04494	0.353361
term	df	sumsq	meansq	statistic	p.value		term	df	sumsq	meansq	statistic	p.value		SCT-H1	-0.194669	-0.878165	0.488827	0.869575
Line_type	1	0.00303896	0.00303896	0.176265	0.676967		Sex	1	0.0695912	0.0695912	4.03643	0.0516706		KOLF-H9	0.0756286	-0.568778	0.720035	0.988972
Cell_line	2	0.341033	0.170517	9.8903	0.00034836		Cell_line	2	0.274481	0.137241	7.96022	0.0012959		SCT-H9	-0.519573	-1.20307	0.163923	0.19084
Residuals	38	0.65515	0.0172408	NA	NA		Residuals	38	0.65515	0.0172408	NA	NA		SCT-KOLF	-0.595202	-1.10465	-0.0857537	0.0165541	*
														NoNetworkBursts
														contrast	estimate	conf.low	conf.high	adj.p.value
														H9-H1	1.16667	-4.85933	7.19266	0.95374
														KOLF-H1	1.88333	-3.03687	6.80354	0.734043
														SCT-H1	-1.36667	-6.58533	3.852	0.895055
														KOLF-H9	0.716667	-4.20354	5.63687	0.979365
														SCT-H9	-2.53333	-7.752	2.68533	0.566054
														SCT-KOLF	-3.25	-7.13976	0.639762	0.129661
														EdgeWeight
														contrast	estimate	conf.low	conf.high	adj.p.value
														H9-H1	0.166659	-0.0369983	0.370317	0.142038
														KOLF-H1	0.159006	-0.00728031	0.325291	0.0653107
														SCT-H1	-0.030184	-0.206557	0.146189	0.967296
														KOLF-H9	-0.00765388	-0.17394	0.158632	0.999312
														SCT-H9	-0.196843	-0.373216	-0.0204707	0.0236214	*
														SCT-KOLF	-0.18919	-0.32065	-0.0577291	0.00227619	*

### Sheet: Figure6_FigureS5_stats_chLTP
Parameter: Mean Firing Rate							Parameter: Area Under Normalized Cross-correrlation (AUNCC)							Parameter: Number of Network Bursts							Parameter: Number of Bursts							Parameter: Mean Node Degree							Parameter: Edge Weight
Model: (Difference in Mean Firing Rate at 6hrs rel. to baseline) ~ Condition + Replicate							Model: (Difference in AUNCC at 6hrs rel. to baseline) ~ Condition + Replicate							Model: (Difference in No. Network Bursts at 6hrs rel. to baseline) ~ Condition + Replicate							Model: (Difference in number of bursts at 6hrs rel. to baseline) ~ Condition + Replicate							Model: (Difference in mean node degree at 6hrs rel. to baseline) ~ Condition + Replicate							Model: (Difference in edge weight at 6hrs rel. to baseline) ~ Condition + Replicate
ANOVA							ANOVA							ANOVA							ANOVA							ANOVA							ANOVA
term	df	sumsq	meansq	statistic	p.value	Significance	term	df	sumsq	meansq	statistic	p.value	Significance	term	df	sumsq	meansq	statistic	p.value	Significance	term	df	sumsq	meansq	statistic	p.value	Significance	term	df	sumsq	meansq	statistic	p.value	Significance	term	df	sumsq	meansq	statistic	p.value	Significance
Condition	3	0.267466	0.0891552	3.93124	0.0144937	*	Condition	3	0.0120267	0.00400891	4.78652	0.00577358	**	Condition	3	753.229	251.076	2.97892	0.0418357	*	Condition	3	30421.8	10140.6	6.13353	0.00144335	**	Condition	3	19.2174	6.40579	2.49033	0.0729634	ns	Condition	3	0.0235828	0.00786094	2.62202	0.0627631	ns
Replicate	1	0.10586	0.10586	4.66782	0.0363494	*	Replicate	1	0.00642841	0.00642841	7.67534	0.00823439	**	Replicate	1	357.521	357.521	4.24184	0.0455263	*	as.factor(Replicate)	1	6960.08	6960.08	4.2098	0.0463123	*	as.factor(Replicate)	1	2.92555	2.92555	1.13734	0.292166	ns	as.factor(Replicate)	1	0.00163595	0.00163595	0.54567	0.464105	ns
Residuals	43	0.97518	0.0226786	NA	NA		Residuals	43	0.0360142	0.000837541	NA	NA		Residuals	43	3624.23	84.2844	NA	NA		Residuals	43	71092.1	1653.3	NA	NA		Residuals	43	110.607	2.57227	NA	NA		Residuals	43	0.128916	0.00299805	NA	NA
Posthoc: Tukey multiple comparisons of means; 95% family-wise confidence level							Posthoc: Tukey multiple comparisons of means; 95% family-wise confidence level							Posthoc: Tukey multiple comparisons of means; 95% family-wise confidence level							Posthoc: Tukey multiple comparisons of means; 95% family-wise confidence level
contrast	null.value	estimate	conf.low	conf.high	adj.p.value	Significance	contrast	null.value	estimate	conf.low	conf.high	adj.p.value	Significance	contrast	null.value	estimate	conf.low	conf.high	adj.p.value	Significance	contrast	null.value	estimate	conf.low	conf.high	adj.p.value	Significance
chLTP E2-chLTP	0	-0.0359027	-0.200203	0.128397	0.936378		chLTP E2-chLTP	0	-0.00664775	-0.038222	0.0249265	0.942552		chLTP E2-chLTP	0	-7.16667	-17.1829	2.84953	0.238176		chLTP E2-chLTP	0	-22.75	-67.1115	21.6115	0.524312
E2-chLTP	0	-0.159063	-0.323363	0.00523746	0.0609123		E2-chLTP	0	-0.0332729	-0.0648471	-0.00169871	0.0354309	*	E2-chLTP	0	-9.08333	-19.0995	0.932868	0.0877075		E2-chLTP	0	-57.5833	-101.945	-13.2219	0.00635533	**
Vehicle-chLTP	0	-0.170625	-0.334925	-0.00632529	0.0391323	*	Vehicle-chLTP	0	-0.0358803	-0.0674545	-0.00430605	0.0203541	*	Vehicle-chLTP	0	-10.1667	-20.1829	-0.150465	0.0454787	*	Vehicle-chLTP	0	-60.5	-104.861	-16.1385	0.00385809	**
E2-chLTP E2	0	-0.12316	-0.28746	0.0411401	0.202708		E2-chLTP E2	0	-0.0266252	-0.0581994	0.00494904	0.125294		E2-chLTP E2	0	-1.91667	-11.9329	8.09953	0.955936		E2-chLTP E2	0	-34.8333	-79.1948	9.52813	0.16991
Vehicle-chLTP E2	0	-0.134723	-0.299023	0.0295774	0.141924		Vehicle-chLTP E2	0	-0.0292325	-0.0608067	0.0023417	0.0785116		Vehicle-chLTP E2	0	-3	-13.0162	7.0162	0.853823		Vehicle-chLTP E2	0	-37.75	-82.1115	6.61146	0.120144
Vehicle-E2	0	-0.0115627	-0.175863	0.152737	0.997603		Vehicle-E2	0	-0.00260733	-0.0341815	0.0289669	0.996149		Vehicle-E2	0	-1.08333	-11.0995	8.93287	0.991466		Vehicle-E2	0	-2.91667	-47.2781	41.4448	0.998042

### Sheet: FigureS6_stats_E2
Parameter: Mean Firing Rate							Parameter: Area Under Normalized Cross-correrlation (AUNCC)							Parameter: Number of Network Bursts							Parameter: Number of Bursts
24hrs E2							24hrs E2							24hrs E2							24hrs E2
Model: (Difference in Mean Firing Rate at 24hrs rel. to baseline) ~ Treatment + Replicate							Model: (Difference in AUNCC at 24hrs rel. to baseline) ~ Treatment + Replicate							Model: (Difference in No. of network bursts at 24hrs rel. to baseline) ~ Treatment + Replicate							Model: (Difference in No. of bursts at 24hrs rel. to baseline) ~ Treatment + Replicate
ANOVA							ANOVA							ANOVA							ANOVA
term	df	sumsq	meansq	statistic	p.value	Significance	term	df	sumsq	meansq	statistic	p.value	Significance	term	df	sumsq	meansq	statistic	p.value	Significance	term	df	sumsq	meansq	statistic	p.value	Significance
Treatment (E2/Veh)	1	0.010342	0.010342	0.624604	0.432216	ns	Treatment (E2/Veh)	1	0.000716986	0.000716986	0.383554	0.537872	ns	Treatment (E2/Veh)	1	0.347222	0.347222	0.0861201	0.770104	ns	Treatment (E2/Veh)	1	875.014	875.014	2.56164	0.114334	ns
Batch and cell line	5	0.339393	0.0678785	4.09954	0.00268891	**	Batch and cell line	5	0.023521	0.00470419	2.51652	0.0382085	*	Batch and cell line	5	44.9028	8.98056	2.22741	0.0619706	ns	Batch and cell line	5	1409.4	281.881	0.825218	0.536325	ns
Residuals	65	1.07624	0.0165576	NA	NA		Residuals	65	0.121506	0.00186932	NA	NA		Residuals	65	262.069	4.03184	NA	NA		Residuals	65	22202.9	341.583	NA	NA
7 days E2							7 days E2							7 days E2							7 days E2
Model: (Difference in Mean Firing Rate at 7 days rel. to baseline) ~ Treatment + Replicate							Model: (Difference in AUNCC at 7 dats rel. to baseline) ~ Treatment + Replicate							Model: (Difference in No. of network bursts at 7 dats rel. to baseline) ~ Treatment + Replicate							Model: (Difference in No. of bursts at 7 dats rel. to baseline) ~ Treatment + Replicate
ANOVA							ANOVA							ANOVA							ANOVA
term	df	sumsq	meansq	statistic	p.value	Significance	term	df	sumsq	meansq	statistic	p.value	Significance	term	df	sumsq	meansq	statistic	p.value	Significance	term	df	sumsq	meansq	statistic	p.value	Significance
Treatment (E2/Veh)	1	0.00679345	0.00679345	0.113808	0.736936	ns	Treatment (E2/Veh)	1	0.017753	0.017753	3.49728	0.0659738	ns	Treatment (E2/Veh)	1	1.68056	1.68056	0.189733	0.664582	ns	Treatment (E2/Veh)	1	1770.12	1770.12	2.6034	0.111479	ns
Batch and cell line	5	0.993822	0.198764	3.32983	0.00971842	**	Batch and cell line	5	0.346439	0.0692878	13.6495	4.16435e-09	***	Batch and cell line	5	72.5694	14.5139	1.6386	0.162342	ns	Batch and cell line	5	17243.5	3448.69	5.07215	0.000549726	***
Residuals	65	3.87998	0.0596921	NA	NA		Residuals	65	0.329955	0.00507623	NA	NA		Residuals	65	575.736	8.85748	NA	NA		Residuals	65	44195.3	679.928	NA	NA
